# LDLR variant classification through activity-normalized prime editing screening

**DOI:** 10.64898/2025.12.16.694467

**Authors:** Phillip J. Zhou, Minja Velimirovic, Tian Yu, Vojislav Gligorovski, Nicolas Mathis, Jing Zhao, Quang Vinh Phan, Felicitas Vogd, Jayoung Ryu, Qisheng Pan, Atharva Tyagi, David B. Ascher, Gerald Schwank, Luca Pinello, Christopher A. Cassa, Richard I. Sherwood

**Author notes:** These authors contributed equally (Phillip J. Zhou, Minja Velimirovic). Corresponding authors name, email address, and address: Christopher Cassa, Division of Genetics, Brigham and Women’s Hospital and Harvard Medical School, 77 Avenue Louis Pasteur, Boston MA 02115, Richard Sherwood, Division of Genetics, Brigham and Women’s Hospital and Harvard Medical School, 77 Avenue Louis Pasteur, Boston MA 02115.

## Abstract

**Background:** Inherited variants in the LDL receptor (*LDLR*) gene are the most common cause of familial hypercholesterolemia (FH), significantly increasing coronary artery disease risk. Early identification of pathogenic LDLR variants enables prompt intervention with lipid-lowering therapies; however, the majority of *LDLR* variants observed in the population have uncertain or absent clinical classifications, limiting the potential to improve clinical management.

**Methods:** We developed an innovative, activity-normalized prime editing screening pipeline to measure the impact of 5,184 *LDLR* coding variants on LDL-cholesterol (LDL-C) uptake. Through pairing a genotypic outcome reporter with every prime editing guide RNA (pegRNA), we adjust phenotypic measurements to account for variable editing efficiency, extending activity normalization to prime editing for the first time at this scale. Further, we use a statistical estimation approach that leverages measurements for all missense variants at a given position to denoise the resulting scores.

**Results:** We show that prime editing-mediated reporter editing correlates with endogenous variant installation frequency, allowing activity normalization to improve imputation of *LDLR* variant effect. Our optimized prime editing assay identifies a broad, continuous spectrum of variant functional effects. We achieve robust separation of pathogenic *vs.* benign ClinVar variants and concordance between experimentally derived functional scores and LDL-C levels measured in UK Biobank participants. Further, when calibrating the strength of evidence provided by this functional screening data to align with the ACMG/AMP variant interpretation guidelines, and integrating additional sources of evidence, a majority of currently unclassified rare *LDLR* variants meet evidence thresholds for reclassification. We use the broad coverage of this screen to gain insight into how apolipoproteins bind to LDLR. In particular, we identify and characterize rare LDLR variants that enhance LDL-C uptake through increased interaction with apolipoprotein B. Finally, we compare prime editing-based functional scores with those derived from recent base editing and cDNA-based LDLR variant screens, showing that these approaches all show robust correlation with clinically observed LDL-C levels and computational scores, while prime editing identifies candidate splice-altering coding variants that are not modeled by cDNA screening.

**Conclusions:** Altogether, our approach demonstrates the power of prime editing to significantly improve understanding of how variants in *LDLR* impact function and contribute to FH.
