## Supplemental Table 4 for "LDLR variant classification through activity-normalized prime editing screening"

### Sheet: UKB_LDLR_variant_classification
UKB_variant	Starting_classification	ACMG_evidence_score	Final_classification
chr19:g.11100226G>A	NA	-2	Likely Benign
chr19:g.11100227C>T	Likely benign	0	VUS
chr19:g.11100228G>A	Uncertain significance	-3	Likely Benign
chr19:g.11100236C>G	Pathogenic	4	VUS
chr19:g.11100237G>A	Uncertain significance	-3	Likely Benign
chr19:g.11100241G>C	Uncertain significance	-5	Likely Benign
chr19:g.11100241G>T	NA	-4	Likely Benign
chr19:g.11100245C>G	Uncertain significance	-2	Likely Benign
chr19:g.11100245C>T	Conflicting classifications of pathogenicity	-1	Likely Benign
chr19:g.11100246G>A	Conflicting classifications of pathogenicity	-2	Likely Benign
chr19:g.11100251C>T	Likely benign	-2	Likely Benign
chr19:g.11100259A>C	NA	-2	Likely Benign
chr19:g.11100259A>G	NA	-3	Likely Benign
chr19:g.11100260A>G	Likely benign	0	VUS
chr19:g.11100261G>C	NA	2	VUS
chr19:g.11100263C>T	Likely benign	-2	Likely Benign
chr19:g.11100270T>C	Conflicting classifications of pathogenicity	6	Likely Pathogenic
chr19:g.11100273A>G	Uncertain significance	-3	Likely Benign
chr19:g.11100276T>A	Uncertain significance	-2	Likely Benign
chr19:g.11100284G>A	Likely benign	0	VUS
chr19:g.11100291T>G	Pathogenic/Likely pathogenic	4	VUS
chr19:g.11100293C>T	Likely benign	-3	Likely Benign
chr19:g.11100294G>A	Uncertain significance	0	VUS
chr19:g.11100302C>T	Likely benign	0	VUS
chr19:g.11100303G>A	Uncertain significance	-3	Likely Benign
chr19:g.11100303G>T	Uncertain significance	-3	Likely Benign
chr19:g.11100305T>C	Likely benign	0	VUS
chr19:g.11100308G>C	Uncertain significance	-3	Likely Benign
chr19:g.11100318G>A	NA	-1	Likely Benign
chr19:g.11100320C>G	Benign/Likely benign	0	VUS
chr19:g.11100322C>T	Likely pathogenic	2	VUS
chr19:g.11100323T>A	NA	0	VUS
chr19:g.11100326T>C	Likely benign	0	VUS
chr19:g.11100328A>T	NA	8	Likely Pathogenic
chr19:g.11100331C>T	Uncertain significance	0	VUS
chr19:g.11100332C>G	NA	-2	Likely Benign
chr19:g.11100337A>G	NA	-3	Likely Benign
chr19:g.11100340C>T	Uncertain significance	-3	Likely Benign
chr19:g.11100341G>A	Conflicting classifications of pathogenicity	-2	Likely Benign
chr19:g.11100344C>T	NA	-2	Likely Benign
chr19:g.11102683C>T	Likely benign	-1	Likely Benign
chr19:g.11102684G>A	Uncertain significance	-3	Likely Benign
chr19:g.11102692C>A	NA	9	Likely Pathogenic
chr19:g.11102698T>C	Likely benign	-3	Likely Benign
chr19:g.11102699G>C	Uncertain significance	-3	Likely Benign
chr19:g.11102699G>T	Uncertain significance	0	VUS
chr19:g.11102704C>T	Likely benign	-1	Likely Benign
chr19:g.11102705C>T	Uncertain significance	0	VUS
chr19:g.11102706G>A	Uncertain significance	-3	Likely Benign
chr19:g.11102706G>C	NA	-3	Likely Benign
chr19:g.11102712A>G	Uncertain significance	-6	Likely Benign
chr19:g.11102714C>T	Likely pathogenic	8	Likely Pathogenic
chr19:g.11102715G>A	Uncertain significance	1	VUS
chr19:g.11102720A>T	NA	2	VUS
chr19:g.11102724C>T	Uncertain significance	6	Likely Pathogenic
chr19:g.11102732T>G	Pathogenic	4	VUS
chr19:g.11102739G>A	Pathogenic/Likely pathogenic	12	Pathogenic
chr19:g.11102740C>T	Likely benign	0	VUS
chr19:g.11102741G>A	Pathogenic	2	VUS
chr19:g.11102742A>G	Pathogenic	12	Pathogenic
chr19:g.11102743T>C	Likely benign	-1	Likely Benign
chr19:g.11102747C>G	Uncertain significance	-3	Likely Benign
chr19:g.11102753G>T	Likely pathogenic	7	Likely Pathogenic
chr19:g.11102758C>T	Likely benign	0	VUS
chr19:g.11102759G>A	Uncertain significance	-3	Likely Benign
chr19:g.11102764C>T	Benign/Likely benign	0	VUS
chr19:g.11102765G>A	Uncertain significance	-3	Likely Benign
chr19:g.11102769C>T	NA	-2	Likely Benign
chr19:g.11102773C>T	Likely benign	2	VUS
chr19:g.11102774G>A	Pathogenic	9	Likely Pathogenic
chr19:g.11102776G>A	Likely benign	2	VUS
chr19:g.11102786C>T	Conflicting classifications of pathogenicity	-3	Likely Benign
chr19:g.11105220C>T	Uncertain significance	-3	Likely Benign
chr19:g.11105221C>T	NA	-1	Likely Benign
chr19:g.11105223C>G	Uncertain significance	-3	Likely Benign
chr19:g.11105223C>T	Uncertain significance	-3	Likely Benign
chr19:g.11105224C>G	Likely benign	0	VUS
chr19:g.11105229C>T	Uncertain significance	-2	Likely Benign
chr19:g.11105230G>A	Likely benign	0	VUS
chr19:g.11105232G>A	Pathogenic/Likely pathogenic	11	Pathogenic
chr19:g.11105232G>T	Pathogenic/Likely pathogenic	7	Likely Pathogenic
chr19:g.11105236C>G	Likely benign	-1	Likely Benign
chr19:g.11105242C>T	Likely benign	1	VUS
chr19:g.11105243G>A	Conflicting classifications of pathogenicity	1	VUS
chr19:g.11105245G>C	NA	0	VUS
chr19:g.11105509G>A	Likely benign	0	VUS
chr19:g.11105525G>A	NA	-1	Likely Benign
chr19:g.11105526G>A	Uncertain significance	1	VUS
chr19:g.11105527C>G	Conflicting classifications of pathogenicity	0	VUS
chr19:g.11105530G>A	NA	0	VUS
chr19:g.11105534A>T	NA	6	Likely Pathogenic
chr19:g.11105538A>C	NA	-2	Likely Benign
chr19:g.11105542C>T	Likely benign	0	VUS
chr19:g.11105544G>C	Conflicting classifications of pathogenicity	-4	Likely Benign
chr19:g.11105544G>T	Uncertain significance	-1	Likely Benign
chr19:g.11105545C>A	NA	0	VUS
chr19:g.11105545C>G	Uncertain significance	0	VUS
chr19:g.11105549C>T	Uncertain significance	0	VUS
chr19:g.11105550G>A	Pathogenic	-1	Likely Benign
chr19:g.11105557T>C	Likely benign	0	VUS
chr19:g.11105560T>C	NA	-2	Likely Benign
chr19:g.11105562G>A	Conflicting classifications of pathogenicity	-4	Likely Benign
chr19:g.11105564C>T	Uncertain significance	-3	Likely Benign
chr19:g.11105566C>G	NA	0	VUS
chr19:g.11105566C>T	Likely benign	0	VUS
chr19:g.11105567G>A	Pathogenic/Likely pathogenic	12	Pathogenic
chr19:g.11105568A>G	Pathogenic	16	Pathogenic
chr19:g.11105569C>G	Uncertain significance	6	Likely Pathogenic
chr19:g.11105573A>G	NA	-5	Likely Benign
chr19:g.11105575G>A	Likely benign	-3	Likely Benign
chr19:g.11105575G>C	Likely pathogenic	0	VUS
chr19:g.11105584T>G	Likely benign	0	VUS
chr19:g.11105587C>G	Pathogenic	16	Pathogenic
chr19:g.11105587C>T	Likely benign	1	VUS
chr19:g.11105588G>A	NA	2	VUS
chr19:g.11105588G>C	Pathogenic/Likely pathogenic	3	VUS
chr19:g.11105588G>T	Pathogenic	3	VUS
chr19:g.11105594A>G	Uncertain significance	-3	Likely Benign
chr19:g.11105594A>T	NA	-3	Likely Benign
chr19:g.11105595A>T	Uncertain significance	-1	Likely Benign
chr19:g.11105597T>G	Pathogenic/Likely pathogenic	8	Likely Pathogenic
chr19:g.11106570G>A	NA	-3	Likely Benign
chr19:g.11106576T>C	Likely pathogenic	10	Likely Pathogenic
chr19:g.11106579C>T	Uncertain significance	0	VUS
chr19:g.11106580G>A	Uncertain significance	-6	Likely Benign
chr19:g.11106582C>A	NA	-3	Likely Benign
chr19:g.11106583C>T	NA	-3	Likely Benign
chr19:g.11106587C>T	Likely benign	0	VUS
chr19:g.11106588G>A	Pathogenic	0	VUS
chr19:g.11106590A>G	Likely benign	-1	Likely Benign
chr19:g.11106592T>C	Conflicting classifications of pathogenicity	10	Likely Pathogenic
chr19:g.11106593C>A	NA	10	Likely Pathogenic
chr19:g.11106601C>G	Uncertain significance	0	VUS
chr19:g.11106608A>C	NA	0	VUS
chr19:g.11106610A>G	Uncertain significance	-5	Likely Benign
chr19:g.11106614C>T	Likely benign	-2	Likely Benign
chr19:g.11106616T>C	Conflicting classifications of pathogenicity	4	VUS
chr19:g.11106617C>A	NA	-1	Likely Benign
chr19:g.11106620T>C	Conflicting classifications of pathogenicity	-2	Likely Benign
chr19:g.11106627C>T	Uncertain significance	-3	Likely Benign
chr19:g.11106628G>A	Uncertain significance	-3	Likely Benign
chr19:g.11106630C>G	Conflicting classifications of pathogenicity	-3	Likely Benign
chr19:g.11106631A>C	Pathogenic/Likely pathogenic	5	VUS
chr19:g.11106632G>A	Likely benign	0	VUS
chr19:g.11106639C>T	Conflicting classifications of pathogenicity	-2	Likely Benign
chr19:g.11106640G>A	Uncertain significance	-2	Likely Benign
chr19:g.11106642G>A	Likely benign	-3	Likely Benign
chr19:g.11106642G>T	Pathogenic	6	Likely Pathogenic
chr19:g.11106652G>A	Conflicting classifications of pathogenicity	12	Pathogenic
chr19:g.11106660A>C	Uncertain significance	-5	Likely Benign
chr19:g.11106660A>G	Likely benign	-6	Likely Benign
chr19:g.11106660A>T	NA	-5	Likely Benign
chr19:g.11106676G>A	Likely benign	-3	Likely Benign
chr19:g.11106680C>T	Likely benign	0	VUS
chr19:g.11106681G>A	Uncertain significance	-1	Likely Benign
chr19:g.11106685A>G	NA	-3	Likely Benign
chr19:g.11107395C>A	NA	-1	Likely Benign
chr19:g.11107400T>A	NA	7	Likely Pathogenic
chr19:g.11107402C>T	Benign/Likely benign	-3	Likely Benign
chr19:g.11107403G>A	Conflicting classifications of pathogenicity	-4	Likely Benign
chr19:g.11107404A>G	NA	-4	Likely Benign
chr19:g.11107413A>T	NA	0	VUS
chr19:g.11107414C>T	NA	-2	Likely Benign
chr19:g.11107425G>A	Likely pathogenic	10	Likely Pathogenic
chr19:g.11107426T>C	NA	0	VUS
chr19:g.11107428A>G	Uncertain significance	-3	Likely Benign
chr19:g.11107432C>A	Likely pathogenic	4	VUS
chr19:g.11107432C>T	Conflicting classifications of pathogenicity	0	VUS
chr19:g.11107433G>A	Uncertain significance	-1	Likely Benign
chr19:g.11107435C>T	Likely benign	0	VUS
chr19:g.11107436G>A	Pathogenic	3	VUS
chr19:g.11107445A>C	Uncertain significance	-2	Likely Benign
chr19:g.11107449T>A	NA	-2	Likely Benign
chr19:g.11107450G>A	NA	0	VUS
chr19:g.11107455A>G	NA	-3	Likely Benign
chr19:g.11107461G>A	Conflicting classifications of pathogenicity	9	Likely Pathogenic
chr19:g.11107465C>T	Likely benign	-1	Likely Benign
chr19:g.11107467T>C	Uncertain significance	-3	Likely Benign
chr19:g.11107468G>A	Uncertain significance	-3	Likely Benign
chr19:g.11107472A>G	Likely pathogenic	3	VUS
chr19:g.11107477C>A	NA	2	VUS
chr19:g.11107481C>T	Uncertain significance	-2	Likely Benign
chr19:g.11107482G>A	Uncertain significance	-3	Likely Benign
chr19:g.11107483G>C	NA	0	VUS
chr19:g.11107486C>G	Likely pathogenic	17	Pathogenic
chr19:g.11107493G>C	Likely pathogenic	13	Pathogenic
chr19:g.11107498A>G	Likely benign	0	VUS
chr19:g.11107499C>G	NA	3	VUS
chr19:g.11107506A>C	Uncertain significance	0	VUS
chr19:g.11107512G>A	Pathogenic/Likely pathogenic	11	Pathogenic
chr19:g.11107513C>T	Likely benign	-3	Likely Benign
chr19:g.11107514G>A	Conflicting classifications of pathogenicity	-2	Likely Benign
chr19:g.11110655C>T	Uncertain significance	-3	Likely Benign
chr19:g.11110658A>G	Conflicting classifications of pathogenicity	-1	Likely Benign
chr19:g.11110659C>T	Likely benign	-2	Likely Benign
chr19:g.11110660G>A	Conflicting classifications of pathogenicity	0	VUS
chr19:g.11110665C>T	NA	1	VUS
chr19:g.11110666T>C	Likely benign	-1	Likely Benign
chr19:g.11110667T>C	Uncertain significance	-3	Likely Benign
chr19:g.11110673A>G	Uncertain significance	-3	Likely Benign
chr19:g.11110677C>A	Conflicting classifications of pathogenicity	-1	Likely Benign
chr19:g.11110677C>G	NA	-1	Likely Benign
chr19:g.11110677C>T	Likely benign	-3	Likely Benign
chr19:g.11110678G>A	Uncertain significance	1	VUS
chr19:g.11110680C>T	Likely benign	1	VUS
chr19:g.11110681G>A	Benign	-4	Likely Benign
chr19:g.11110690C>T	Uncertain significance	2	VUS
chr19:g.11110692C>T	Likely benign	-1	Likely Benign
chr19:g.11110693G>A	Conflicting classifications of pathogenicity	-5	Likely Benign
chr19:g.11110699A>C	Uncertain significance	-3	Likely Benign
chr19:g.11110704C>T	Benign/Likely benign	0	VUS
chr19:g.11110709A>C	NA	-2	Likely Benign
chr19:g.11110713C>T	Benign/Likely benign	0	VUS
chr19:g.11110714G>A	Likely pathogenic	0	VUS
chr19:g.11110714G>C	Uncertain significance	2	VUS
chr19:g.11110715G>A	Uncertain significance	3	VUS
chr19:g.11110719C>T	Likely benign	0	VUS
chr19:g.11110720G>A	Conflicting classifications of pathogenicity	-3	Likely Benign
chr19:g.11110722G>A	NA	0	VUS
chr19:g.11110725C>G	Pathogenic	12	Pathogenic
chr19:g.11110725C>T	Likely benign	1	VUS
chr19:g.11110731C>T	Likely benign	0	VUS
chr19:g.11110734C>T	Likely benign	0	VUS
chr19:g.11110735G>A	Benign	-3	Likely Benign
chr19:g.11110735G>C	Uncertain significance	-3	Likely Benign
chr19:g.11110735G>T	Uncertain significance	-3	Likely Benign
chr19:g.11110737C>A	NA	-3	Likely Benign
chr19:g.11110738G>A	Pathogenic	6	Likely Pathogenic
chr19:g.11110739G>A	Likely pathogenic	10	Likely Pathogenic
chr19:g.11110749G>A	Likely benign	-2	Likely Benign
chr19:g.11110759C>T	Pathogenic	3	VUS
chr19:g.11110760G>A	Uncertain significance	-2	Likely Benign
chr19:g.11110760G>C	Likely pathogenic	1	VUS
chr19:g.11110766G>T	Pathogenic/Likely pathogenic	10	Likely Pathogenic
chr19:g.11110767C>T	Conflicting classifications of pathogenicity	-3	Likely Benign
chr19:g.11110768G>A	Conflicting classifications of pathogenicity	-3	Likely Benign
chr19:g.11110768G>C	NA	-3	Likely Benign
chr19:g.11111514A>G	Pathogenic/Likely pathogenic	6	Likely Pathogenic
chr19:g.11111514A>T	Pathogenic/Likely pathogenic	8	Likely Pathogenic
chr19:g.11111518C>G	Uncertain significance	-3	Likely Benign
chr19:g.11111518C>T	Conflicting classifications of pathogenicity	0	VUS
chr19:g.11111519G>A	Conflicting classifications of pathogenicity	-3	Likely Benign
chr19:g.11111528C>T	Pathogenic	4	VUS
chr19:g.11111533T>G	Uncertain significance	-3	Likely Benign
chr19:g.11111536C>T	Likely benign	-3	Likely Benign
chr19:g.11111538A>C	Uncertain significance	-3	Likely Benign
chr19:g.11111545C>T	Likely benign	-1	Likely Benign
chr19:g.11113278G>T	Uncertain significance	1	VUS
chr19:g.11113280T>C	Uncertain significance	-3	Likely Benign
chr19:g.11113285C>T	Likely benign	-2	Likely Benign
chr19:g.11113286G>A	Conflicting classifications of pathogenicity	-2	Likely Benign
chr19:g.11113287C>A	Conflicting classifications of pathogenicity	5	VUS
chr19:g.11113287C>T	Uncertain significance	0	VUS
chr19:g.11113297C>G	NA	-2	Likely Benign
chr19:g.11113297C>T	NA	-3	Likely Benign
chr19:g.11113300C>T	Likely benign	-3	Likely Benign
chr19:g.11113307C>G	NA	0	VUS
chr19:g.11113307C>T	Pathogenic	2	VUS
chr19:g.11113308G>A	Likely pathogenic	3	VUS
chr19:g.11113309G>A	NA	-1	Likely Benign
chr19:g.11113310C>T	NA	-3	Likely Benign
chr19:g.11113312C>T	Uncertain significance	-2	Likely Benign
chr19:g.11113313G>A	Likely pathogenic	6	Likely Pathogenic
chr19:g.11113315G>C	Uncertain significance	3	VUS
chr19:g.11113316G>A	Uncertain significance	-3	Likely Benign
chr19:g.11113322A>G	Likely pathogenic	5	VUS
chr19:g.11113325A>T	Uncertain significance	-5	Likely Benign
chr19:g.11113327G>A	Likely benign	-4	Likely Benign
chr19:g.11113329C>T	Likely pathogenic	-1	Likely Benign
chr19:g.11113330G>A	Likely benign	-3	Likely Benign
chr19:g.11113333G>A	NA	-1	Likely Benign
chr19:g.11113337C>T	Pathogenic/Likely pathogenic	1	VUS
chr19:g.11113339G>C	NA	-1	Likely Benign
chr19:g.11113344A>G	Uncertain significance	-1	Likely Benign
chr19:g.11113345G>A	Likely benign	-2	Likely Benign
chr19:g.11113348C>G	Pathogenic	5	VUS
chr19:g.11113348C>T	Likely benign	-2	Likely Benign
chr19:g.11113354C>A	Conflicting classifications of pathogenicity	0	VUS
chr19:g.11113354C>G	NA	0	VUS
chr19:g.11113355C>G	NA	-4	Likely Benign
chr19:g.11113355C>T	Uncertain significance	-2	Likely Benign
chr19:g.11113357C>T	NA	-2	Likely Benign
chr19:g.11113362C>T	Uncertain significance	-2	Likely Benign
chr19:g.11113364A>C	NA	-3	Likely Benign
chr19:g.11113366C>T	Likely benign	0	VUS
chr19:g.11113370A>C	Likely benign	1	VUS
chr19:g.11113372G>A	Likely benign	1	VUS
chr19:g.11113374A>C	Uncertain significance	2	VUS
chr19:g.11113375C>A	Pathogenic/Likely pathogenic	2	VUS
chr19:g.11113375C>G	Uncertain significance	2	VUS
chr19:g.11113375C>T	Likely benign	-1	Likely Benign
chr19:g.11113376G>A	NA	6	Likely Pathogenic
chr19:g.11113378G>T	Likely benign	0	VUS
chr19:g.11113381C>T	Likely benign	-2	Likely Benign
chr19:g.11113382G>A	Pathogenic	5	VUS
chr19:g.11113390C>T	NA	0	VUS
chr19:g.11113391A>G	NA	-1	Likely Benign
chr19:g.11113392C>T	Uncertain significance	-3	Likely Benign
chr19:g.11113393G>A	Benign/Likely benign	-1	Likely Benign
chr19:g.11113398T>C	Pathogenic/Likely pathogenic	-3	Likely Benign
chr19:g.11113400G>A	Uncertain significance	-4	Likely Benign
chr19:g.11113401C>A	NA	-3	Likely Benign
chr19:g.11113401C>T	NA	-4	Likely Benign
chr19:g.11113408T>G	Uncertain significance	-3	Likely Benign
chr19:g.11113409A>G	Conflicting classifications of pathogenicity	3	VUS
chr19:g.11113414C>T	Benign	1	VUS
chr19:g.11113426C>A	Conflicting classifications of pathogenicity	5	VUS
chr19:g.11113426C>G	Uncertain significance	1	VUS
chr19:g.11113426C>T	Likely benign	-3	Likely Benign
chr19:g.11113427C>T	Likely benign	-2	Likely Benign
chr19:g.11113430T>C	Likely pathogenic	4	VUS
chr19:g.11113432C>T	NA	0	VUS
chr19:g.11113446G>T	Uncertain significance	-2	Likely Benign
chr19:g.11113447C>T	Likely benign	-1	Likely Benign
chr19:g.11113449G>A	NA	0	VUS
chr19:g.11113535C>T	NA	0	VUS
chr19:g.11113536A>G	NA	-3	Likely Benign
chr19:g.11113542C>T	Uncertain significance	-5	Likely Benign
chr19:g.11113547C>T	Likely benign	0	VUS
chr19:g.11113551G>T	NA	-3	Likely Benign
chr19:g.11113556C>T	Likely benign	0	VUS
chr19:g.11113557G>A	Uncertain significance	-3	Likely Benign
chr19:g.11113557G>T	Likely pathogenic	4	VUS
chr19:g.11113559C>T	Likely benign	0	VUS
chr19:g.11113560G>A	Conflicting classifications of pathogenicity	-3	Likely Benign
chr19:g.11113567C>A	NA	-3	Likely Benign
chr19:g.11113575A>T	NA	-5	Likely Benign
chr19:g.11113576C>A	NA	-3	Likely Benign
chr19:g.11113576C>T	Conflicting classifications of pathogenicity	-5	Likely Benign
chr19:g.11113577C>T	Likely benign	-2	Likely Benign
chr19:g.11113578G>A	Uncertain significance	-4	Likely Benign
chr19:g.11113583C>T	Likely benign	-3	Likely Benign
chr19:g.11113584A>G	Conflicting classifications of pathogenicity	-4	Likely Benign
chr19:g.11113590G>A	Uncertain significance	-5	Likely Benign
chr19:g.11113590G>T	Pathogenic/Likely pathogenic	1	VUS
chr19:g.11113596C>G	Conflicting classifications of pathogenicity	-5	Likely Benign
chr19:g.11113600C>T	Conflicting classifications of pathogenicity	0	VUS
chr19:g.11113604C>T	Likely benign	1	VUS
chr19:g.11113607C>T	Likely benign	-1	Likely Benign
chr19:g.11113608G>A	Pathogenic	5	VUS
chr19:g.11113611C>G	Uncertain significance	-2	Likely Benign
chr19:g.11113611C>T	Likely benign	-2	Likely Benign
chr19:g.11113612T>C	Uncertain significance	13	Pathogenic
chr19:g.11113614G>T	Likely pathogenic	-5	Likely Benign
chr19:g.11113616T>G	Likely benign	-3	Likely Benign
chr19:g.11113619G>T	NA	-2	Likely Benign
chr19:g.11113620G>A	Pathogenic	6	Likely Pathogenic
chr19:g.11113623T>C	Uncertain significance	14	Pathogenic
chr19:g.11113625G>T	Uncertain significance	10	Likely Pathogenic
chr19:g.11113630A>G	Likely pathogenic	3	VUS
chr19:g.11113640C>A	NA	0	VUS
chr19:g.11113649C>G	Likely benign	1	VUS
chr19:g.11113649C>T	Likely benign	1	VUS
chr19:g.11113650G>A	Pathogenic	7	Likely Pathogenic
chr19:g.11113662G>A	Uncertain significance	-3	Likely Benign
chr19:g.11113664C>T	NA	-2	Likely Benign
chr19:g.11113665A>C	Likely pathogenic	7	Likely Pathogenic
chr19:g.11113667T>C	Likely benign	0	VUS
chr19:g.11113676T>A	NA	-2	Likely Benign
chr19:g.11113678C>T	Pathogenic/Likely pathogenic	0	VUS
chr19:g.11113679G>A	Uncertain significance	-2	Likely Benign
chr19:g.11113684C>A	NA	-3	Likely Benign
chr19:g.11113685C>A	Likely benign	-2	Likely Benign
chr19:g.11113686A>G	Conflicting classifications of pathogenicity	-3	Likely Benign
chr19:g.11113691C>T	Conflicting classifications of pathogenicity	0	VUS
chr19:g.11113692G>A	Uncertain significance	-4	Likely Benign
chr19:g.11113693T>C	NA	-4	Likely Benign
chr19:g.11113702A>G	NA	-3	Likely Benign
chr19:g.11113703A>G	Likely benign	0	VUS
chr19:g.11113705C>T	Uncertain significance	-3	Likely Benign
chr19:g.11113706G>A	Likely benign	-1	Likely Benign
chr19:g.11113712C>T	NA	-3	Likely Benign
chr19:g.11113721C>G	NA	-3	Likely Benign
chr19:g.11113721C>T	Benign/Likely benign	-2	Likely Benign
chr19:g.11113722G>A	Conflicting classifications of pathogenicity	-3	Likely Benign
chr19:g.11113729A>G	Uncertain significance	-3	Likely Benign
chr19:g.11113730G>A	Likely benign	0	VUS
chr19:g.11113742C>T	Likely benign	-1	Likely Benign
chr19:g.11113743G>A	Pathogenic	4	VUS
chr19:g.11113746G>A	Conflicting classifications of pathogenicity	0	VUS
chr19:g.11113750A>T	Conflicting classifications of pathogenicity	7	Likely Pathogenic
chr19:g.11113751T>C	Likely benign	-1	Likely Benign
chr19:g.11113751T>G	Conflicting classifications of pathogenicity	2	VUS
chr19:g.11113755G>A	Uncertain significance	-4	Likely Benign
chr19:g.11113756T>C	Conflicting classifications of pathogenicity	-4	Likely Benign
chr19:g.11113762G>T	NA	4	VUS
chr19:g.11116095T>G	Conflicting classifications of pathogenicity	0	VUS
chr19:g.11116099T>A	Likely pathogenic	2	VUS
chr19:g.11116100G>A	NA	2	VUS
chr19:g.11116101T>C	NA	2	VUS
chr19:g.11116114G>A	Pathogenic	7	Likely Pathogenic
chr19:g.11116120C>T	Uncertain significance	-4	Likely Benign
chr19:g.11116125G>A	Pathogenic	3	VUS
chr19:g.11116132T>A	NA	10	Likely Pathogenic
chr19:g.11116139A>G	Likely benign	-2	Likely Benign
chr19:g.11116141G>A	Pathogenic/Likely pathogenic	1	VUS
chr19:g.11116142G>A	Likely benign	-3	Likely Benign
chr19:g.11116144G>T	Pathogenic/Likely pathogenic	2	VUS
chr19:g.11116145C>T	Likely benign	-3	Likely Benign
chr19:g.11116147T>C	Uncertain significance	4	VUS
chr19:g.11116150A>G	Likely pathogenic	0	VUS
chr19:g.11116154T>G	NA	1	VUS
chr19:g.11116156T>C	NA	-3	Likely Benign
chr19:g.11116157G>A	NA	0	VUS
chr19:g.11116160C>T	Likely benign	0	VUS
chr19:g.11116166C>T	Likely benign	-2	Likely Benign
chr19:g.11116169G>A	Likely benign	0	VUS
chr19:g.11116180A>G	NA	-3	Likely Benign
chr19:g.11116193G>T	Conflicting classifications of pathogenicity	17	Pathogenic
chr19:g.11116197A>C	Conflicting classifications of pathogenicity	2	VUS
chr19:g.11116198A>G	Pathogenic/Likely pathogenic	2	VUS
chr19:g.11116201G>C	Pathogenic/Likely pathogenic	6	Likely Pathogenic
chr19:g.11116205C>G	NA	-1	Likely Benign
chr19:g.11116205C>T	NA	0	VUS
chr19:g.11116211A>C	NA	0	VUS
chr19:g.11116861C>A	NA	-2	Likely Benign
chr19:g.11116863C>T	Likely benign	-1	Likely Benign
chr19:g.11116864C>T	NA	-4	Likely Benign
chr19:g.11116866C>T	Likely benign	-2	Likely Benign
chr19:g.11116869T>G	Uncertain significance	-1	Likely Benign
chr19:g.11116872C>A	NA	1	VUS
chr19:g.11116872C>T	NA	1	VUS
chr19:g.11116873C>T	Uncertain significance	0	VUS
chr19:g.11116874G>A	Likely pathogenic	-3	Likely Benign
chr19:g.11116874G>T	Uncertain significance	4	VUS
chr19:g.11116883G>A	Pathogenic/Likely pathogenic	8	Likely Pathogenic
chr19:g.11116885G>A	Uncertain significance	1	VUS
chr19:g.11116887T>G	NA	-2	Likely Benign
chr19:g.11116891T>A	Conflicting classifications of pathogenicity	1	VUS
chr19:g.11116898T>C	Pathogenic/Likely pathogenic	6	Likely Pathogenic
chr19:g.11116900C>T	Pathogenic	0	VUS
chr19:g.11116901A>G	Likely pathogenic	-1	Likely Benign
chr19:g.11116904C>T	NA	1	VUS
chr19:g.11116907T>C	Pathogenic/Likely pathogenic	13	Pathogenic
chr19:g.11116911A>G	Likely benign	0	VUS
chr19:g.11116912A>G	NA	0	VUS
chr19:g.11116914C>G	Uncertain significance	2	VUS
chr19:g.11116914C>T	Likely benign	0	VUS
chr19:g.11116917C>G	Uncertain significance	-1	Likely Benign
chr19:g.11116917C>T	Benign/Likely benign	0	VUS
chr19:g.11116918G>A	Uncertain significance	-1	Likely Benign
chr19:g.11116924A>G	Uncertain significance	-3	Likely Benign
chr19:g.11116928G>A	Pathogenic	8	Likely Pathogenic
chr19:g.11116929G>T	Likely benign	-2	Likely Benign
chr19:g.11116931G>A	Uncertain significance	-5	Likely Benign
chr19:g.11116931G>T	NA	-5	Likely Benign
chr19:g.11116935C>G	Uncertain significance	-3	Likely Benign
chr19:g.11116936C>T	Pathogenic	2	VUS
chr19:g.11116937G>A	Pathogenic	0	VUS
chr19:g.11116938G>C	NA	0	VUS
chr19:g.11116944C>T	Likely benign	-3	Likely Benign
chr19:g.11116949T>C	Conflicting classifications of pathogenicity	6	Likely Pathogenic
chr19:g.11116950G>A	NA	0	VUS
chr19:g.11116953G>T	Uncertain significance	-5	Likely Benign
chr19:g.11116961A>G	Uncertain significance	-3	Likely Benign
chr19:g.11116963A>G	NA	-2	Likely Benign
chr19:g.11116966C>T	Pathogenic/Likely pathogenic	-3	Likely Benign
chr19:g.11116969G>A	Uncertain significance	-1	Likely Benign
chr19:g.11116969G>T	Uncertain significance	-3	Likely Benign
chr19:g.11116970C>A	Uncertain significance	2	VUS
chr19:g.11116972C>T	Conflicting classifications of pathogenicity	2	VUS
chr19:g.11116975C>G	NA	0	VUS
chr19:g.11116976C>G	Likely pathogenic	12	Pathogenic
chr19:g.11116989C>A	Uncertain significance	-3	Likely Benign
chr19:g.11116989C>T	Likely benign	-3	Likely Benign
chr19:g.11116990G>A	Conflicting classifications of pathogenicity	-4	Likely Benign
chr19:g.11120094C>T	Likely benign	0	VUS
chr19:g.11120101T>C	Likely pathogenic	5	VUS
chr19:g.11120106G>T	Conflicting classifications of pathogenicity	11	Pathogenic
chr19:g.11120107A>G	NA	-1	Likely Benign
chr19:g.11120108C>T	Uncertain significance	2	VUS
chr19:g.11120109A>G	Conflicting classifications of pathogenicity	-1	Likely Benign
chr19:g.11120113A>G	Uncertain significance	-3	Likely Benign
chr19:g.11120114T>C	Uncertain significance	1	VUS
chr19:g.11120121C>T	Likely benign	0	VUS
chr19:g.11120122G>A	Conflicting classifications of pathogenicity	1	VUS
chr19:g.11120134A>G	Uncertain significance	-3	Likely Benign
chr19:g.11120135G>C	Uncertain significance	-3	Likely Benign
chr19:g.11120138C>T	NA	-1	Likely Benign
chr19:g.11120139C>T	NA	1	VUS
chr19:g.11120143C>A	NA	6	Likely Pathogenic
chr19:g.11120143C>T	Pathogenic/Likely pathogenic	3	VUS
chr19:g.11120144G>A	Conflicting classifications of pathogenicity	0	VUS
chr19:g.11120148C>G	Likely benign	-1	Likely Benign
chr19:g.11120151A>G	Likely benign	-2	Likely Benign
chr19:g.11120152G>A	Uncertain significance	2	VUS
chr19:g.11120152G>T	NA	2	VUS
chr19:g.11120157C>T	Conflicting classifications of pathogenicity	0	VUS
chr19:g.11120158G>A	Uncertain significance	-6	Likely Benign
chr19:g.11120160T>C	Likely benign	-3	Likely Benign
chr19:g.11120161G>A	NA	-5	Likely Benign
chr19:g.11120178A>C	NA	-2	Likely Benign
chr19:g.11120190C>T	Likely benign	1	VUS
chr19:g.11120194G>A	Uncertain significance	0	VUS
chr19:g.11120196G>A	Likely benign	0	VUS
chr19:g.11120197G>A	Likely pathogenic	2	VUS
chr19:g.11120200A>G	Uncertain significance	-6	Likely Benign
chr19:g.11120203G>A	Uncertain significance	-5	Likely Benign
chr19:g.11120208C>G	Likely benign	-3	Likely Benign
chr19:g.11120208C>T	Likely benign	-3	Likely Benign
chr19:g.11120212C>A	Uncertain significance	2	VUS
chr19:g.11120220C>T	Likely benign	-2	Likely Benign
chr19:g.11120223C>A	Benign/Likely benign	0	VUS
chr19:g.11120226G>A	Likely benign	1	VUS
chr19:g.11120231G>A	Uncertain significance	-5	Likely Benign
chr19:g.11120370G>A	Likely pathogenic	0	VUS
chr19:g.11120391C>A	NA	-3	Likely Benign
chr19:g.11120392C>A	NA	-1	Likely Benign
chr19:g.11120395C>T	Likely benign	-1	Likely Benign
chr19:g.11120400G>A	Uncertain significance	-5	Likely Benign
chr19:g.11120401C>T	Likely benign	-2	Likely Benign
chr19:g.11120407C>T	Likely benign	-1	Likely Benign
chr19:g.11120408G>A	Conflicting classifications of pathogenicity	-2	Likely Benign
chr19:g.11120408G>C	Pathogenic/Likely pathogenic	4	VUS
chr19:g.11120409G>A	NA	0	VUS
chr19:g.11120411T>C	Pathogenic/Likely pathogenic	16	Pathogenic
chr19:g.11120415A>G	NA	-3	Likely Benign
chr19:g.11120419T>A	Pathogenic/Likely pathogenic	9	Likely Pathogenic
chr19:g.11120419T>C	Likely benign	-3	Likely Benign
chr19:g.11120420C>T	Likely benign	-3	Likely Benign
chr19:g.11120424G>C	Pathogenic/Likely pathogenic	18	Pathogenic
chr19:g.11120425C>A	Pathogenic/Likely pathogenic	8	Likely Pathogenic
chr19:g.11120431T>G	Likely benign	0	VUS
chr19:g.11120432G>A	Conflicting classifications of pathogenicity	-2	Likely Benign
chr19:g.11120436C>T	Pathogenic/Likely pathogenic	6	Likely Pathogenic
chr19:g.11120437G>A	Conflicting classifications of pathogenicity	0	VUS
chr19:g.11120441A>T	Conflicting classifications of pathogenicity	-2	Likely Benign
chr19:g.11120446C>T	Likely benign	-2	Likely Benign
chr19:g.11120450C>T	Uncertain significance	-4	Likely Benign
chr19:g.11120454C>T	Conflicting classifications of pathogenicity	0	VUS
chr19:g.11120455G>A	Likely benign	-1	Likely Benign
chr19:g.11120461G>A	Conflicting classifications of pathogenicity	0	VUS
chr19:g.11120464T>C	NA	-2	Likely Benign
chr19:g.11120470C>T	Likely benign	0	VUS
chr19:g.11120478C>T	Uncertain significance	1	VUS
chr19:g.11120479G>A	Likely benign	-1	Likely Benign
chr19:g.11120480G>A	Likely pathogenic	-2	Likely Benign
chr19:g.11120482C>T	Conflicting classifications of pathogenicity	0	VUS
chr19:g.11120483G>A	Uncertain significance	-4	Likely Benign
chr19:g.11120484G>T	NA	0	VUS
chr19:g.11120488G>A	Uncertain significance	-2	Likely Benign
chr19:g.11120488G>C	Uncertain significance	-2	Likely Benign
chr19:g.11120491G>A	NA	-3	Likely Benign
chr19:g.11120495G>A	NA	-3	Likely Benign
chr19:g.11120495G>T	Uncertain significance	-5	Likely Benign
chr19:g.11120501G>A	Conflicting classifications of pathogenicity	0	VUS
chr19:g.11120503C>T	NA	0	VUS
chr19:g.11120504A>G	NA	-5	Likely Benign
chr19:g.11120505T>C	Uncertain significance	-5	Likely Benign
chr19:g.11120505T>G	NA	-3	Likely Benign
chr19:g.11120507A>G	Uncertain significance	-2	Likely Benign
chr19:g.11120509G>A	Likely benign	-2	Likely Benign
chr19:g.11120520C>T	Uncertain significance	3	VUS
chr19:g.11123174A>C	Uncertain significance	-3	Likely Benign
chr19:g.11123180A>C	Uncertain significance	-4	Likely Benign
chr19:g.11123181G>A	Likely benign	-2	Likely Benign
chr19:g.11123182G>A	Uncertain significance	-1	Likely Benign
chr19:g.11123185G>T	NA	-3	Likely Benign
chr19:g.11123191G>A	Uncertain significance	-5	Likely Benign
chr19:g.11123200G>A	NA	-3	Likely Benign
chr19:g.11123200G>T	Pathogenic/Likely pathogenic	8	Likely Pathogenic
chr19:g.11123201A>G	NA	-3	Likely Benign
chr19:g.11123204C>T	Conflicting classifications of pathogenicity	-7	Benign
chr19:g.11123207C>G	NA	-1	Likely Benign
chr19:g.11123211C>T	Likely benign	-1	Likely Benign
chr19:g.11123212G>A	Uncertain significance	-4	Likely Benign
chr19:g.11123218C>G	NA	-3	Likely Benign
chr19:g.11123222A>T	NA	-3	Likely Benign
chr19:g.11123228G>C	Uncertain significance	-5	Likely Benign
chr19:g.11123228G>T	NA	-5	Likely Benign
chr19:g.11123229C>G	NA	-2	Likely Benign
chr19:g.11123233A>G	Uncertain significance	-3	Likely Benign
chr19:g.11123234C>T	NA	-3	Likely Benign
chr19:g.11123238C>T	Likely benign	0	VUS
chr19:g.11123239G>A	Conflicting classifications of pathogenicity	-4	Likely Benign
chr19:g.11123261C>T	Uncertain significance	-5	Likely Benign
chr19:g.11123266C>T	Uncertain significance	-3	Likely Benign
chr19:g.11123272C>A	Uncertain significance	-3	Likely Benign
chr19:g.11123272C>T	Uncertain significance	-4	Likely Benign
chr19:g.11123274C>T	Likely benign	-2	Likely Benign
chr19:g.11123275G>A	Conflicting classifications of pathogenicity	-5	Likely Benign
chr19:g.11123277C>T	Likely benign	-2	Likely Benign
chr19:g.11123279C>T	NA	-5	Likely Benign
chr19:g.11123280C>T	Likely benign	-2	Likely Benign
chr19:g.11123281T>A	NA	-3	Likely Benign
chr19:g.11123283C>A	Likely benign	0	VUS
chr19:g.11123284C>T	Likely benign	-3	Likely Benign
chr19:g.11123285G>A	Uncertain significance	-3	Likely Benign
chr19:g.11123298C>T	Likely benign	-3	Likely Benign
chr19:g.11123300C>A	NA	-5	Likely Benign
chr19:g.11123312C>G	NA	-5	Likely Benign
chr19:g.11123315C>T	Conflicting classifications of pathogenicity	-3	Likely Benign
chr19:g.11123316G>A	Likely benign	-1	Likely Benign
chr19:g.11123322G>T	Benign/Likely benign	-7	Benign
chr19:g.11123324T>C	Conflicting classifications of pathogenicity	-3	Likely Benign
chr19:g.11123327T>C	Uncertain significance	-4	Likely Benign
chr19:g.11123327T>G	Likely benign	-5	Likely Benign
chr19:g.11123332A>G	Uncertain significance	-5	Likely Benign
chr19:g.11123334G>A	Uncertain significance	-5	Likely Benign
chr19:g.11123338C>T	Uncertain significance	-3	Likely Benign
chr19:g.11123340C>G	Conflicting classifications of pathogenicity	-3	Likely Benign
chr19:g.11128008C>T	Conflicting classifications of pathogenicity	-3	Likely Benign
chr19:g.11128012G>A	NA	-2	Likely Benign
chr19:g.11128014G>A	NA	-3	Likely Benign
chr19:g.11128015C>A	Likely benign	-2	Likely Benign
chr19:g.11128015C>T	Likely benign	-2	Likely Benign
chr19:g.11128016G>A	Conflicting classifications of pathogenicity	-6	Likely Benign
chr19:g.11128018C>T	Likely benign	-3	Likely Benign
chr19:g.11128019G>A	Uncertain significance	-1	Likely Benign
chr19:g.11128020T>C	Conflicting classifications of pathogenicity	-3	Likely Benign
chr19:g.11128021T>G	Likely benign	-1	Likely Benign
chr19:g.11128022G>T	NA	-5	Likely Benign
chr19:g.11128023C>T	NA	-5	Likely Benign
chr19:g.11128024T>C	Likely benign	-3	Likely Benign
chr19:g.11128026G>T	Uncertain significance	-3	Likely Benign
chr19:g.11128037G>C	NA	-3	Likely Benign
chr19:g.11128043A>C	Uncertain significance	-3	Likely Benign
chr19:g.11128048C>T	NA	0	VUS
chr19:g.11128049A>T	NA	-4	Likely Benign
chr19:g.11128051T>C	Likely benign	-2	Likely Benign
chr19:g.11128051T>G	NA	-3	Likely Benign
chr19:g.11128054C>T	Conflicting classifications of pathogenicity	0	VUS
chr19:g.11128055G>A	Uncertain significance	-4	Likely Benign
chr19:g.11128062C>A	NA	-1	Likely Benign
chr19:g.11128068C>T	NA	-2	Likely Benign
chr19:g.11128069C>G	NA	0	VUS
chr19:g.11128070A>G	Uncertain significance	-5	Likely Benign
chr19:g.11128071T>C	Uncertain significance	-4	Likely Benign
chr19:g.11128072T>C	Likely benign	-2	Likely Benign
chr19:g.11128082A>G	Uncertain significance	-2	Likely Benign
chr19:g.11128084C>T	Likely benign	0	VUS
chr19:g.11128085G>A	Pathogenic/Likely pathogenic	-1	Likely Benign
chr19:g.11129514G>T	Likely benign	0	VUS
chr19:g.11129520C>T	Conflicting classifications of pathogenicity	-3	Likely Benign
chr19:g.11129521G>A	Likely benign	-6	Likely Benign
chr19:g.11129521G>T	NA	-3	Likely Benign
chr19:g.11129522T>A	Conflicting classifications of pathogenicity	5	VUS
chr19:g.11129525T>G	NA	-3	Likely Benign
chr19:g.11129527C>T	NA	-4	Likely Benign
chr19:g.11129531G>A	NA	2	VUS
chr19:g.11129534T>C	Uncertain significance	0	VUS
chr19:g.11129538G>A	Likely benign	-3	Likely Benign
chr19:g.11129539G>T	Uncertain significance	-3	Likely Benign
chr19:g.11129541C>A	Likely benign	-1	Likely Benign
chr19:g.11129544C>T	NA	-3	Likely Benign
chr19:g.11129546T>G	NA	-1	Likely Benign
chr19:g.11129550A>G	Benign/Likely benign	-2	Likely Benign
chr19:g.11129553G>C	Uncertain significance	-1	Likely Benign
chr19:g.11129563C>T	Uncertain significance	-2	Likely Benign
chr19:g.11129564G>A	Uncertain significance	-4	Likely Benign
chr19:g.11129565G>A	Likely benign	-2	Likely Benign
chr19:g.11129571G>C	Uncertain significance	-2	Likely Benign
chr19:g.11129573A>T	NA	-3	Likely Benign
chr19:g.11129577C>G	NA	-5	Likely Benign
chr19:g.11129580C>T	NA	0	VUS
chr19:g.11129582G>A	NA	-3	Likely Benign
chr19:g.11129601C>T	Likely benign	-3	Likely Benign
chr19:g.11129602G>A	Uncertain significance	-5	Likely Benign
chr19:g.11129604C>T	Likely benign	-2	Likely Benign
chr19:g.11129606A>C	Likely pathogenic	4	VUS
chr19:g.11129609A>T	NA	-1	Likely Benign
chr19:g.11129622G>T	Uncertain significance	-2	Likely Benign
chr19:g.11129623G>C	Uncertain significance	2	VUS
chr19:g.11129627A>C	NA	-4	Likely Benign
chr19:g.11129629G>A	Conflicting classifications of pathogenicity	-5	Likely Benign
chr19:g.11129633A>G	Uncertain significance	-3	Likely Benign
chr19:g.11129635A>G	Uncertain significance	-3	Likely Benign
chr19:g.11129642A>G	NA	-3	Likely Benign
chr19:g.11129644A>G	NA	-4	Likely Benign
chr19:g.11129646C>T	NA	-2	Likely Benign
chr19:g.11129648A>C	NA	-4	Likely Benign
chr19:g.11129648A>G	Uncertain significance	-5	Likely Benign
chr19:g.11129649G>A	NA	-2	Likely Benign
chr19:g.11129652C>T	Likely benign	-3	Likely Benign
chr19:g.11129653G>A	Uncertain significance	-1	Likely Benign
chr19:g.11129658C>T	Likely benign	-2	Likely Benign
chr19:g.11129660G>A	Uncertain significance	-2	Likely Benign
chr19:g.11129661C>G	NA	-1	Likely Benign
chr19:g.11129665C>T	Uncertain significance	-5	Likely Benign
chr19:g.11129667C>G	NA	-3	Likely Benign
chr19:g.11129669C>T	Uncertain significance	-3	Likely Benign
chr19:g.11129670G>A	Uncertain significance	0	VUS
chr19:g.11131282G>A	Uncertain significance	-6	Likely Benign
chr19:g.11131283A>C	NA	-6	Likely Benign
chr19:g.11131285A>G	Uncertain significance	-3	Likely Benign
chr19:g.11131287A>G	NA	-3	Likely Benign
chr19:g.11131289G>C	NA	-3	Likely Benign
chr19:g.11131289G>T	NA	-3	Likely Benign
chr19:g.11131296C>A	Uncertain significance	-5	Likely Benign
chr19:g.11131299G>C	NA	-3	Likely Benign
chr19:g.11131307C>T	Likely benign	-2	Likely Benign
chr19:g.11131308G>A	Likely benign	-5	Likely Benign
chr19:g.11131312C>T	Conflicting classifications of pathogenicity	-3	Likely Benign
chr19:g.11131313G>A	Likely benign	0	VUS
